# Single Nucleus Multiomic Profiling Reveals Age-Dynamic Regulation of Host Genes Associated with SARS-CoV-2 Infection

**DOI:** 10.1101/2020.04.12.037580

**Authors:** Allen Wang, Joshua Chiou, Olivier B Poirion, Justin Buchanan, Michael J Valdez, Jamie M Verheyden, Xiaomeng Hou, Minzhe Guo, Jacklyn M Newsome, Parul Kudtarkar, Dina A Faddah, Kai Zhang, Randee E Young, Justinn Barr, Ravi Misra, Heidie Huyck, Lisa Rogers, Cory Poole, Jeffery A. Whitsett, Gloria Pryhuber, Yan Xu, Kyle J Gaulton, Sebastian Preissl, Xin Sun, NHLBI LungMap Consortium

## Abstract

Respiratory failure is the leading cause of COVID-19 death and disproportionately impacts adults more than children. Here, we present a large-scale snATAC-seq dataset (90,980 nuclei) of the human lung, generated in parallel with snRNA-seq (46,500 nuclei), from healthy donors of ~30 weeks, ~3 years and ~30 years of age. Focusing on genes implicated in SARS-CoV-2 cell entry, we observed an increase in the proportion of alveolar epithelial cells expressing *ACE2* and *TMPRSS2* in adult compared to young lungs. Consistent with expression dynamics, 10 chromatin peaks linked to *TMPRSS2* exhibited significantly increased activity with age and harbored IRF and STAT binding sites. Furthermore, we identified 14 common sequence variants in age-increasing peaks with predicted regulatory function, including several associated with respiratory traits and *TMPRSS2* expression. Our findings reveal a plausible contributor to why children are more resistant to COVID-19 and provide an epigenomic basis for transferring this resistance to older populations.
