## Supplementary Table 1 for "Single Nucleus Multiomic Profiling Reveals Age-Dynamic Regulation of Host Genes Associated with SARS-CoV-2 Infection"

### Sheet: 30wk-30yo
Donor ID	Age	Sex	Race	ClinPathDx	Assessement of tissue quality	Type of Death	Cause of Death
D150	29 wkGA	M	White	Normal lung growth; late canalicular/early saccular	Very Good	DCD	Anencephaly
D088	31 wkGA	F	Unkn	Normal lung growth; late saccular	Good	DCD	Anencephaly
D062	29 wkGA	M	Unkn	RDS; early saccular lung	Excellent	DCD	DandyWalker brain anomaly
D032	3 yr	M	White	Normal growth and development	Very Good	DBD	Head Trauma
D046	3 yr	M	White	Normal growth and development	Very Good	DCD	Brain / C-spine trauma
D139	3 yr	F	White	Normal growth and development	Excellent	DBD	Brain injury
D122	31 yrs	M	Unkn	Normal growth and development, mild chronic bronchiolitis, anthracotic pigment	Excellent	DBD	Head trauma
D175	29 yrs	F	White	Normal growth and structure	Very Good	DCD	Head trauma
D231	33 yrs	F	Black/AA	Normal growth and development, patchy mild mixed inflammation	Excellent	DCD	Anoxic/hypoxic brain injury
D110	4 mon	M	Unkn	Normal lung growth and structure, Mildly increased alveolar macrophages,	Excellent	DBD	Head Trauma

### Sheet: Aged
Cohort	Donor ID	Age	Sex	Smoking	Race	Cause of Death
GSE128033	GSE128033_SC56	57	F
GSE129960	GSE129960_Donor1	63	F	Never	African American	Stroke
GSE129960	GSE129960_Donor2	55	M	Former	Asian	Intracranial hemorrhage
GSE129960	GSE129960_Donor4	57	F	Never	African American	Anoxic Brain Injury
