## Supplementary Table 3 for "Single Nucleus Multiomic Profiling Reveals Age-Dynamic Regulation of Host Genes Associated with SARS-CoV-2 Infection"

### Sheet: DGE ACE2+ vs ACE2- ATs cells
Gene	p_val	avg_logFC	pct.1	pct.2	p_val_adj
ACE2	0	1.19833	1	0	0
BRCA2	2.34241e-08	0.391071	0.205	0.036	0.000622565
PRIM2	3.62774e-07	0.315753	0.538	0.179	0.00964182
KITLG	1.31709e-06	0.333918	0.59	0.232	0.0350057
SIRT5	2.6959e-06	0.252	0.256	0.065	0.0716516
CPD	3.9388e-06	0.343273	0.513	0.195	0.104685
ARHGAP10	4.18802e-06	0.415564	0.436	0.156	0.111309
ARHGEF19	5.26902e-06	0.309526	0.205	0.047	0.14004
BCAP29	6.34758e-06	0.264043	0.513	0.19	0.168706
KHDRBS1	7.67392e-06	0.335816	0.564	0.228	0.203957
IFNGR1	9.66602e-06	0.405928	0.436	0.163	0.256903
ZBTB1	1.03169e-05	0.3692	0.41	0.146	0.274204
ETV1	1.52141e-05	0.538977	0.795	0.509	0.404359
ZBTB11	1.58593e-05	0.259246	0.41	0.144	0.421509
SPTLC2	1.98017e-05	0.356421	0.436	0.162	0.52629
PTCD3	3.17067e-05	0.331089	0.513	0.209	0.8427
ZBTB41	3.52218e-05	0.279679	0.231	0.064	0.936124
LINC02062	3.58038e-05	0.253188	0.231	0.063	0.951593
ARMCX4	4.16406e-05	0.272457	0.641	0.292	1
SNX5	4.68979e-05	0.318605	0.41	0.158	1
ZNF592	5.6153e-05	0.36441	0.333	0.117	1
ADAT2	5.72791e-05	0.256805	0.359	0.128	1
FAM104A	6.21331e-05	0.292037	0.205	0.056	1
ILF3-DT	6.2394e-05	0.415382	0.231	0.065	1
AIFM1	6.27922e-05	0.331333	0.205	0.056	1
SOCS2	6.55119e-05	0.281014	0.205	0.055	1
PLCB1	7.32069e-05	0.40191	0.179	0.045	1
MARCH6	8.07829e-05	0.31379	0.744	0.398	1
TRAK2	8.91073e-05	0.253902	0.436	0.174	1
AL357153.2	9.60891e-05	0.250021	0.205	0.058	1
ZNRF1	0.000109323	0.285912	0.436	0.18	1
DCBLD1	0.000116115	0.282347	0.513	0.222	1
GTF2IRD1	0.000123186	0.269888	0.538	0.234	1
HKR1	0.000138842	0.260707	0.282	0.094	1
HACE1	0.000145033	0.30081	0.333	0.123	1
DHX36	0.000145381	0.26358	0.615	0.286	1
ZFAT	0.000151698	0.262602	0.256	0.083	1
KPNA5	0.000159316	0.305022	0.436	0.183	1
CMTR2	0.000231197	0.290774	0.231	0.075	1
ENOX2	0.000242809	0.440488	0.359	0.15	1
SH3GLB1	0.000271956	0.262906	0.41	0.173	1
ALDH18A1	0.000281602	0.272714	0.231	0.074	1
AC007262.2	0.000283441	0.270422	0.154	0.04	1
SLC3A2	0.000354104	0.316447	0.308	0.115	1
CAPRIN2	0.000379955	0.258969	0.333	0.133	1
STK17A	0.000384657	0.274502	0.359	0.147	1
TBC1D15	0.000394447	0.256336	0.487	0.216	1
MAP4K4	0.000404068	0.315929	0.615	0.301	1
SNX27	0.000484783	0.41986	0.538	0.262	1
KCTD20	0.000530196	0.275319	0.359	0.149	1
WDFY2	0.000564938	0.293263	0.564	0.285	1
MBTPS1	0.000581016	0.250766	0.487	0.219	1
EVI5	0.000653927	0.355157	0.846	0.541	1
THOC1	0.000655987	0.27241	0.41	0.185	1
ZBED4	0.000671681	0.37328	0.231	0.08	1
IQCH-AS1	0.000672481	0.277105	0.231	0.08	1
RAP2C-AS1	0.000695362	0.282041	0.282	0.109	1
TTBK2	0.000705199	0.274376	0.41	0.181	1
MORF4L2	0.000715111	0.333197	0.538	0.283	1
ANKAR	0.000752058	0.258566	0.487	0.234	1
FAM189A2	0.000838896	0.35123	0.385	0.175	1
SPAG16	0.00102034	0.393999	0.385	0.176	1
BCLAF1	0.00103199	0.272543	0.615	0.31	1
DHX32	0.00103522	0.311374	0.462	0.225	1
UBTD2	0.00103986	0.29734	0.333	0.135	1
CCNJL	0.00108866	0.281496	0.513	0.254	1
CD276	0.00130276	0.32884	0.179	0.057	1
WBP2NL	0.0013447	0.272248	0.179	0.058	1
COPA	0.0013597	0.264033	0.59	0.32	1
SPATS2	0.00148245	0.432223	0.487	0.266	1
BCAS3	0.00174703	0.391408	0.795	0.515	1
RHPN2	0.00180271	0.27214	0.154	0.047	1
ADGRL1	0.00181781	0.307251	0.231	0.086	1
ARHGAP1	0.00184594	0.327669	0.231	0.087	1
NSRP1	0.00188348	0.256175	0.615	0.325	1
MPZL2	0.00214844	0.276482	0.436	0.215	1
TFPI	0.00226583	0.383134	0.692	0.462	1
SLC25A27	0.00233383	0.273446	0.308	0.135	1
AC091948.1	0.00245808	0.377941	0.487	0.252	1
BLNK	0.00251445	0.279159	0.282	0.123	1
LIN52	0.00260989	0.277079	0.436	0.214	1
POLR1A	0.00263498	0.268918	0.256	0.104	1
RRAS2	0.00265166	0.413213	0.641	0.382	1
ARHGEF11	0.00273837	0.300388	0.385	0.189	1
TMEFF2	0.00278697	0.268421	0.231	0.089	1
LRRC8B	0.00280531	0.344079	0.385	0.188	1
BTBD7	0.00281701	0.332201	0.59	0.346	1
ATRX	0.00336953	0.258956	0.846	0.612	1
MICU3	0.00353904	0.346687	0.41	0.212	1
BNC2	0.00372324	0.345486	0.205	0.078	1
TSC22D2	0.00413681	0.280568	0.436	0.238	1
ANKIB1	0.00423426	0.286722	0.564	0.35	1
PDZD8	0.00459279	0.324122	0.41	0.221	1
HERPUD2	0.00472073	0.276866	0.308	0.141	1
C8orf34	0.00478714	0.375751	0.692	0.451	1
SPICE1	0.00482234	0.2613	0.359	0.175	1
PLIN2	0.00508977	0.482157	0.205	0.083	1
SMARCC2	0.00509333	0.311679	0.359	0.174	1
LINC02256	0.00509518	0.313652	0.462	0.261	1
BCL2L1	0.00532951	0.257018	0.487	0.27	1
ZNF518A	0.00539303	0.343966	0.487	0.265	1
SLC5A8	0.00558129	0.291973	0.128	0.04	1
SELENBP1	0.00562495	0.316911	0.744	0.471	1
REXO4	0.00579042	0.272421	0.128	0.041	1
SULF1	0.00606586	0.340379	0.103	0.029	1
SGPP2	0.00647585	0.517406	0.487	0.286	1
AC008758.1	0.00665057	0.285309	0.128	0.04	1
PARM1	0.00675976	0.32487	0.769	0.562	1
RASSF6	0.007121	0.347991	0.154	0.054	1
RHOBTB3	0.00774505	0.312533	0.41	0.225	1
CLSTN3	0.00797791	0.331203	0.256	0.118	1
TPM1	0.00832777	0.321214	0.487	0.285	1
PPM1D	0.00849361	0.262252	0.333	0.164	1
COL4A5	0.00892844	0.289493	0.538	0.327	1
SOX6	0.00906525	0.326161	0.487	0.309	1
PPME1	0.0094014	0.266961	0.359	0.182	1
MUT	0.0111797	0.286293	0.205	0.089	1
MEF2C-AS1	0.0119078	0.380948	0.179	0.076	1
PHIP	0.0123589	0.270867	0.846	0.571	1
TJP1	0.0124431	0.263598	0.641	0.443	1
INTS6	0.0135175	0.30491	0.487	0.289	1
PHKA1	0.0140069	0.259662	0.154	0.06	1
MACROD2	0.0150476	0.256979	1	0.796	1
DIP2B	0.0152943	0.327868	0.718	0.521	1
DDX5	0.015846	0.2621	0.846	0.644	1
TWSG1	0.0160313	0.281892	0.179	0.075	1
DPYD	0.0164373	0.287055	0.949	0.884	1
TTC21B	0.0165163	0.277708	0.513	0.308	1
MSH3	0.0169592	0.287871	0.513	0.3	1
YBX3	0.0178379	0.270891	0.462	0.283	1
PIK3R1	0.0179848	0.296315	0.436	0.252	1
CXCL2	0.0180611	0.302952	0.282	0.151	1
FAT1	0.0182135	0.253715	0.308	0.155	1
ACSL1	0.0184581	0.327891	0.538	0.339	1
NRXN3	0.0187572	0.387276	0.436	0.271	1
KIAA0319L	0.0191623	0.258886	0.692	0.464	1
AGBL1	0.0200115	0.431225	0.744	0.561	1
NBPF9	0.0204664	0.276368	0.205	0.096	1
PLEKHM3	0.0210939	0.29757	0.59	0.372	1
NAPB	0.0215416	0.274333	0.282	0.15	1
TRIB2	0.0216315	0.267473	0.103	0.035	1
WDR12	0.021697	0.310387	0.256	0.124	1
DYRK1A	0.0217147	0.275631	0.846	0.622	1
ACSL5	0.0227571	0.308149	0.385	0.224	1
WAPL	0.0228094	0.28608	0.538	0.336	1
ITGB1	0.0238695	0.507116	0.41	0.257	1
DEPTOR	0.0240695	0.320538	0.179	0.082	1
AC026471.4	0.0245171	0.274256	0.103	0.036	1
AGBL4	0.0255928	0.39308	0.333	0.199	1
FADS1	0.0262467	-0.323921	0	0.113	1
SNHG9	0.0268356	0.259424	0.154	0.064	1
CEP112	0.0279978	0.325171	0.59	0.443	1
FMN1	0.0286339	0.264142	0.846	0.676	1
ETV5	0.0303286	0.275149	0.692	0.489	1
NFIL3	0.0317117	0.349575	0.154	0.069	1
AC006059.1	0.0318029	-0.290944	0	0.106	1
BHLHE40	0.0336678	0.32745	0.436	0.279	1
TCF7L1	0.0339759	0.288114	0.769	0.576	1
REPS2	0.0341623	0.300362	0.308	0.178	1
FIGN	0.0387065	0.26528	0.333	0.196	1
CDKN1C	0.0393571	0.630487	0.154	0.071	1
APPL2	0.0407408	0.274942	0.308	0.177	1
SSH2	0.0421364	0.26087	0.897	0.745	1
TNK2	0.044023	0.264596	0.179	0.091	1
TSC1	0.0475209	-0.390713	0.077	0.198	1
TRIO	0.0476893	-0.32087	0.718	0.72	1
CUL4A	0.0483325	-0.394096	0.154	0.29	1
TMEM220-AS1	0.0485719	0.347426	0.103	0.04	1
SLC9C1	0.0488616	-0.379705	0.051	0.171	1
RMND1	0.0509691	-0.402432	0.051	0.158	1
CABIN1	0.0513137	0.254181	0.436	0.276	1
GK	0.0573433	0.261998	0.385	0.238	1
PLEKHA5	0.0582115	-0.392309	0.333	0.457	1
PPP4R4	0.0622007	0.291979	0.231	0.132	1
AC019197.1	0.0689692	0.287289	0.231	0.138	1
DOCK8	0.0756059	0.269719	0.385	0.272	1
MICAL2	0.0774506	0.26298	0.769	0.645	1
RGS7	0.0833974	0.258598	0.128	0.06	1
LINC01876	0.0937675	0.347258	0.333	0.207	1
TAGLN2	0.0969725	-0.308149	0.026	0.105	1
CA1	0.0983484	-0.252202	0.026	0.105	1
ACTR3B	0.102416	-0.375595	0.077	0.165	1
GPC6	0.105349	0.269768	0.179	0.1	1
HEXDC	0.10861	-0.345832	0.077	0.166	1
AHR	0.115893	0.309194	0.231	0.147	1
AC011287.1	0.118018	0.511707	0.128	0.067	1
AC090001.1	0.120181	0.283598	0.205	0.124	1
TMEM263	0.127935	-0.2883	0.051	0.126	1
C3orf52	0.133694	-0.258707	0.077	0.165	1
SLC39A8	0.135217	0.391074	0.692	0.591	1
KCNQ3	0.138441	0.252485	0.462	0.357	1
AC242426.2	0.140612	-0.383002	0.103	0.182	1
TNFSF15	0.142091	0.270156	0.179	0.103	1
PSME4	0.146157	-0.442205	0.333	0.39	1
STK4	0.148703	-0.26238	0.077	0.16	1
CCDC149	0.149687	-0.359294	0.077	0.148	1
FAM107B	0.151013	0.334285	0.385	0.258	1
C1orf43	0.15494	-0.2667	0.051	0.121	1
HHIP	0.159118	0.349424	0.667	0.569	1
ATXN2L	0.161421	-0.405709	0.128	0.196	1
ANKRD29	0.167551	-0.441277	0.154	0.223	1
WDR70	0.168771	-0.385863	0.487	0.492	1
RPS6KA5	0.170721	0.287171	0.282	0.2	1
BCAT1	0.172527	-0.367731	0.103	0.179	1
RPLP2	0.173161	-0.302949	0.077	0.15	1
KLHL24	0.176156	-0.302341	0.462	0.516	1
NCBP3	0.17925	-0.258776	0.077	0.151	1
STAM2	0.189208	-0.325355	0.179	0.25	1
VIM	0.196124	-0.454547	0.128	0.195	1
SSR1	0.197466	-0.25542	0.051	0.113	1
MED27	0.197871	-0.337494	0.179	0.254	1
ZNF124	0.201213	-0.28466	0.051	0.111	1
MTERF4	0.207438	-0.25035	0.077	0.143	1
SUPT5H	0.21068	-0.25327	0.077	0.144	1
GALNT12	0.213735	-0.256795	0.051	0.109	1
MAP4	0.214511	-0.432881	0.359	0.386	1
SNX4	0.214659	-0.294683	0.154	0.228	1
HLA-DRB1	0.219036	-0.321137	0.179	0.251	1
F3	0.220707	0.346031	0.436	0.35	1
COPB2	0.223368	-0.261719	0.128	0.199	1
HLA-C	0.225673	-0.327008	0.128	0.194	1
GADD45B	0.226116	-0.259051	0.051	0.11	1
MYLIP	0.237606	-0.326332	0.128	0.199	1
ECPAS	0.241262	-0.442555	0.41	0.4	1
KMT2E	0.245238	-0.270296	0.667	0.627	1
SINHCAF	0.250467	-0.313345	0.077	0.131	1
IL1RAP	0.250836	-0.271624	0.051	0.102	1
SPPL2A	0.251	-0.260606	0.154	0.217	1
ZNF131	0.255515	-0.294265	0.154	0.216	1
OTUD7B	0.257601	-0.35101	0.205	0.259	1
TNC	0.264853	-0.361919	0.077	0.133	1
MPC1	0.265672	0.287295	0.179	0.12	1
CSNK1D	0.267782	-0.262209	0.154	0.219	1
UBTD1	0.272309	-0.293286	0.231	0.295	1
GPC4	0.273054	-0.354871	0.179	0.238	1
CCDC12	0.273717	-0.386734	0.205	0.248	1
PCGF3	0.274375	-0.294153	0.128	0.187	1
KLHL22	0.275623	-0.259632	0.077	0.13	1
ZNF75D	0.277261	-0.262164	0.103	0.16	1
LYN	0.278017	0.275863	0.436	0.332	1
FUBP3	0.278156	-0.346731	0.154	0.204	1
ADCY9	0.281805	-0.453305	0.513	0.484	1
AARS	0.288978	-0.274587	0.077	0.125	1
PRKCZ	0.289757	-0.26183	0.41	0.444	1
USP32	0.292483	-0.282536	0.564	0.542	1
MLPH	0.29592	-0.358841	0.744	0.66	1
SECISBP2L	0.296878	-0.277164	0.744	0.697	1
ALDH3B1	0.30835	0.265253	0.103	0.063	1
HBP1	0.31563	-0.291352	0.128	0.173	1
TXNIP	0.316593	-0.307635	0.385	0.452	1
MAD1L1	0.323764	-0.300336	0.231	0.286	1
GRB7	0.326143	-0.264751	0.103	0.152	1
AC009690.1	0.327119	-0.254753	0.077	0.123	1
SH3RF1	0.327133	-0.295812	0.59	0.577	1
SLC44A3	0.327952	-0.320894	0.154	0.203	1
BCL2L14	0.335002	-0.353542	0.179	0.215	1
SCGB3A1	0.335553	-0.33988	0.077	0.125	1
CENPP	0.336513	-0.282177	0.077	0.123	1
RAF1	0.338084	-0.253501	0.308	0.356	1
CD55	0.340524	-0.302452	0.41	0.457	1
STEAP4	0.34231	0.300852	0.385	0.296	1
AC027288.3	0.343087	-0.404963	0.128	0.179	1
LHFPL3	0.344487	-0.396076	0.231	0.263	1
TRAPPC10	0.345373	-0.383531	0.205	0.232	1
FAM155A	0.348976	-0.460806	0.282	0.337	1
CTNNA3	0.349947	-0.275466	0.077	0.127	1
APBB2	0.353156	-0.349439	0.462	0.448	1
CTBP2	0.355443	-0.48448	0.436	0.403	1
TACC2	0.355679	-0.342813	0.718	0.713	1
UBC	0.361359	-0.265399	0.436	0.296	1
NAMPT	0.362831	0.511988	0.359	0.294	1
SEL1L3	0.370086	-0.311096	0.487	0.488	1
GATAD2A	0.371767	-0.374946	0.282	0.303	1
YEATS2	0.378159	-0.346011	0.179	0.212	1
PACSIN2	0.382115	-0.255121	0.718	0.637	1
FBXO34	0.387314	0.25345	0.667	0.532	1
TPST1	0.389591	-0.324194	0.487	0.464	1
CTDSPL2	0.390868	-0.28448	0.231	0.258	1
HNRNPA1	0.395723	-0.301789	0.128	0.162	1
LSS	0.399616	-0.39755	0.282	0.301	1
DUSP1	0.401533	-0.254763	0.256	0.303	1
HK1	0.402302	-0.324524	0.231	0.266	1
SLC39A11	0.404194	-0.272793	0.282	0.318	1
AC022217.3	0.410211	-0.254381	0.103	0.146	1
NCOA7	0.410382	-0.293626	0.487	0.493	1
ACBD3	0.420605	-0.337458	0.205	0.227	1
GNAS	0.424621	-0.257828	0.436	0.439	1
H2AFY	0.424697	-0.298743	0.154	0.189	1
ARHGAP26	0.430331	-0.342508	0.231	0.261	1
HSPB1	0.43054	-0.356155	0.103	0.133	1
ASCC1	0.432003	-0.274599	0.103	0.134	1
RNF213	0.434714	-0.279848	0.333	0.355	1
ZNF160	0.437531	-0.259825	0.128	0.161	1
ABL1	0.447323	-0.382934	0.436	0.395	1
KLF13	0.447618	-0.352939	0.256	0.273	1
RPS4Y1	0.450572	-0.261904	0.128	0.16	1
PPP6R2	0.450677	-0.28354	0.513	0.477	1
BAZ1B	0.453216	-0.267001	0.282	0.299	1
MRRF	0.457391	-0.281963	0.128	0.156	1
ROCK2	0.457651	-0.347749	0.385	0.375	1
DENND5A	0.458879	-0.272954	0.154	0.186	1
ATP8B1	0.467851	-0.301567	0.333	0.34	1
PGGHG	0.470556	-0.297815	0.077	0.105	1
GTF2IRD2B	0.471731	-0.257909	0.154	0.183	1
IER2	0.473366	-0.253258	0.231	0.266	1
PTPRF	0.474872	-0.383651	0.231	0.241	1
LMO7	0.482168	-0.266824	0.769	0.695	1
SMAD3	0.483845	-0.336109	0.256	0.27	1
MED15	0.485456	-0.255339	0.231	0.259	1
SLC6A14	0.485805	-0.328774	0.359	0.262	1
JARID2	0.486612	-0.266123	0.436	0.429	1
RPL4	0.48934	-0.25401	0.103	0.131	1
COBL	0.495156	-0.255584	0.282	0.308	1
FP671120.1	0.495526	-0.344785	0.769	0.562	1
MALL	0.505018	-0.299931	0.282	0.303	1
ATG10	0.508882	-0.341771	0.256	0.262	1
GRB14	0.517817	-0.270851	0.128	0.153	1
LMF1	0.520517	-0.276632	0.128	0.149	1
SLC16A10	0.525179	-0.302987	0.205	0.227	1
ABCA1	0.530092	-0.266689	0.282	0.202	1
LAMA3	0.531617	-0.315125	0.513	0.481	1
DMBT1	0.532043	-0.348409	0.256	0.199	1
BACE2	0.53345	-0.276982	0.128	0.155	1
EIF1	0.545339	-0.346282	0.385	0.355	1
NPEPPS	0.549566	-0.260477	0.564	0.496	1
NDRG1	0.553136	-0.265281	0.308	0.232	1
CAMK1D	0.55382	0.255553	0.128	0.095	1
PTK7	0.553917	-0.252124	0.308	0.305	1
SORBS1	0.554855	-0.254553	0.385	0.39	1
ZNF462	0.565744	-0.262386	0.282	0.297	1
ANXA1	0.56636	-0.343305	0.154	0.172	1
SMG1	0.566444	-0.295433	0.462	0.413	1
SLC12A6	0.567585	-0.256461	0.179	0.197	1
MT-ND4L	0.576559	-0.273862	0.487	0.372	1
FOSB	0.578647	-0.284332	0.103	0.124	1
USP12	0.580529	-0.302248	0.308	0.296	1
COL1A1	0.591238	-0.292146	0.128	0.152	1
OSMR	0.591386	-0.260732	0.462	0.425	1
BZW2	0.592203	-0.266934	0.128	0.145	1
AC002429.2	0.599997	-0.298775	0.205	0.213	1
ATP2C2	0.601204	-0.274567	0.59	0.47	1
KAT6B	0.603884	-0.299494	0.487	0.427	1
RPL14	0.615077	-0.280984	0.179	0.189	1
AFF4	0.622723	-0.263208	0.59	0.499	1
THSD4	0.627108	-0.353134	0.462	0.442	1
MAU2	0.63069	-0.262448	0.179	0.189	1
DCAF5	0.633846	-0.277802	0.385	0.352	1
IPO9	0.635387	-0.275438	0.308	0.296	1
CREBRF	0.640165	-0.261214	0.308	0.299	1
HBA2	0.644494	-0.250174	0.154	0.174	1
PPP2R5A	0.649237	-0.251521	0.641	0.536	1
FAM120B	0.659204	-0.265386	0.333	0.316	1
USP9Y	0.661619	-0.322179	0.308	0.29	1
KRT19	0.666797	-0.430651	0.308	0.283	1
NSD2	0.667782	-0.328832	0.385	0.342	1
IGF2BP2	0.6685	-0.374062	0.282	0.288	1
COL4A3	0.67205	-0.300783	0.282	0.273	1
ABHD3	0.674485	0.269365	0.154	0.135	1
NDFIP2	0.681493	-0.261584	0.154	0.158	1
ANXA11	0.684827	-0.286264	0.231	0.23	1
UQCC1	0.694974	-0.275753	0.231	0.221	1
INPP4A	0.695606	-0.265397	0.154	0.158	1
TPM4	0.695832	-0.364602	0.205	0.201	1
AL139383.1	0.707988	0.418856	0.154	0.131	1
STAT6	0.712744	-0.275303	0.256	0.247	1
SORCS2	0.747939	-0.26747	0.462	0.431	1
UBR4	0.753864	-0.275682	0.333	0.252	1
GALNT18	0.75645	-0.336163	0.205	0.2	1
MARCH3	0.757244	-0.292013	0.179	0.183	1
OPHN1	0.76306	-0.312635	0.615	0.485	1
SNRNP70	0.793911	-0.305646	0.41	0.371	1
MRC2	0.79769	-0.264588	0.256	0.205	1
RFC3	0.805248	-0.256467	0.154	0.158	1
SEMA4B	0.815363	-0.282685	0.205	0.196	1
SLC25A29	0.818422	-0.260503	0.205	0.193	1
TMEM259	0.828466	-0.258873	0.359	0.327	1
EFNB2	0.828522	0.356937	0.179	0.155	1
IL4R	0.829875	-0.263709	0.282	0.261	1
TRAK1	0.83008	-0.294652	0.385	0.329	1
KCNQ1OT1	0.832395	-0.262136	0.487	0.398	1
GGA2	0.844194	-0.270762	0.359	0.312	1
CCDC141	0.845813	-0.25347	0.692	0.588	1
CLDN4	0.846604	-0.310278	0.256	0.204	1
COL3A1	0.863673	-0.320391	0.154	0.149	1
FASN	0.868753	-0.332774	0.385	0.341	1
CMTM7	0.872354	-0.292981	0.282	0.256	1
SYK	0.876554	-0.292162	0.179	0.163	1
ZCCHC14	0.886985	-0.294258	0.282	0.248	1
PRKDC	0.888459	-0.314336	0.385	0.3	1
LENG8	0.889434	-0.271863	0.487	0.419	1
NBAS	0.896888	-0.285042	0.513	0.412	1
TRA2A	0.907728	-0.262197	0.615	0.471	1
SLC2A3	0.915118	-0.665672	0.333	0.273	1
SPATS2L	0.91656	-0.278437	0.256	0.212	1
VCL	0.921799	-0.250889	0.256	0.233	1
ETV6	0.924699	-0.282307	0.564	0.464	1
ALPL	0.92746	-0.259657	0.282	0.261	1
ITGA3	0.928605	-0.312456	0.462	0.366	1
MUC20-OT1	0.92919	-0.263707	0.513	0.397	1
DTWD2	0.946947	-0.297065	0.205	0.179	1
AC112206.2	0.969074	-0.31351	0.462	0.425	1
SLC22A31	0.972122	-0.260969	0.59	0.51	1
ATP1B1	0.979128	-0.329404	0.538	0.425	1

### Sheet: DGE TMPRSS2+ vs TMPRSS2- AT2s
Gene	p_val	avg_logFC	pct.1	pct.2	p_val_adj
TMPRSS2	0	1.92064	1	0	0
ABCA3	1.22886e-45	0.270178	0.859	0.757	3.26606e-41
LRP2	2.30266e-35	0.351561	0.265	0.146	6.12e-31
ICAM1	2.05018e-17	0.269583	0.246	0.161	5.44898e-13
HBA2	6.26777e-13	-0.473385	0.142	0.2	1.66585e-08
HBA1	4.208e-12	-0.403733	0.111	0.163	1.1184e-07
VIM	7.99299e-12	-0.275019	0.164	0.22	2.12438e-07
COL3A1	6.68543e-10	-0.281439	0.123	0.171	1.77685e-05
COL1A2	4.16921e-08	-0.265822	0.124	0.165	0.00110809
HIST1H2AC	1.01615e-06	-0.257764	0.336	0.37	0.0270073
TENT5A	0.00922625	-0.27346	0.176	0.192	1
