## Supplementary Table 5 for "Single Nucleus Multiomic Profiling Reveals Age-Dynamic Regulation of Host Genes Associated with SARS-CoV-2 Infection"

### Sheet: ACE2
Chromosome	Start	End	Gene	Cluster	Cluster	Cluster	Cluster	Cluster	Cluster	Cluster	Cluster	Cluster	Cluster	Cluster	Cluster	Cluster	Cluster	Cluster	Cluster	Cluster	Cluster	Cluster
chrX	15692493	15694103	ACE2	art	AT1	AT2	bas	bcell	cap1	cap2	cil	club	ery	lymph	macro	matfib1	matfib2	myofib	neuro	nkcell	peri	tcell
chrX	15808042	15809520	ACE2	art	AT1	AT2	bas	bcell	cap1	cap2	cil	club	ery	lymph	macro	matfib1	matfib2	myofib	neuro	nkcell	peri	tcell

### Sheet: TMPRSS2
Chromosome	Start	End	Gene	TMPRSS2-peak#	Age-related pattern in AT2 cells	Cluster	Cluster	Cluster	Cluster	Cluster	Cluster	Cluster	Cluster	Cluster	Cluster	Cluster	Cluster	Cluster	Cluster	Cluster	Cluster	Cluster	Cluster	Cluster
chr21	42213470	42214304	TMPRSS2	14	decreasing with age		AT1	AT2	bas				cil	club		lymph	macro	matfib1		myofib	neuro		peri
chr21	42235740	42236522	TMPRSS2	24	3yo enriched		AT1	AT2						club			macro	matfib1					peri
chr21	42417435	42418470	TMPRSS2	15	decreasing with age		AT1	AT2	bas				cil	club
chr21	42538861	42541214	TMPRSS2	16	decreasing with age	art	AT1	AT2	bas	bcell	cap1	cap2	cil	club	ery	lymph	macro	matfib1	matfib2	myofib		nkcell	peri	tcell
chr21	42579265	42580615	TMPRSS2	25	3yo enriched	art	AT1	AT2	bas		cap1		cil	club	ery	lymph		matfib1	matfib2	myofib			peri
chr21	42688159	42689767	TMPRSS2	26	3yo enriched		AT1	AT2	bas	bcell	cap1		cil	club		lymph	macro	matfib1	matfib2		neuro		peri	tcell
chr21	42768336	42769207	TMPRSS2	1	increasing with age	art	AT1	AT2	bas				cil	club			macro
chr21	42831670	42833603	TMPRSS2	2	increasing with age	art	AT1	AT2	bas		cap1	cap2	cil	club		lymph	macro	matfib1	matfib2	myofib				tcell
chr21	42839529	42841264	TMPRSS2	3	increasing with age		AT1	AT2					cil	club		lymph	macro	matfib1	matfib2	myofib
chr21	42849684	42851096	TMPRSS2	4	increasing with age	art	AT1	AT2	bas				cil	club			macro	matfib1		myofib		nkcell	peri
chr21	42857466	42858575	TMPRSS2	5	increasing with age	art	AT1	AT2	bas		cap1			club				matfib1	matfib2	myofib			peri
chr21	42872358	42873348	TMPRSS2	27	3yo enriched		AT1	AT2					cil	club
chr21	42878031	42879031	TMPRSS2	28	3yo enriched	art	AT1	AT2					cil	club				matfib1
chr21	42879409	42880765	TMPRSS2	34	all		AT1	AT2	bas		cap1		cil	club			macro	matfib1				nkcell	peri	tcell
chr21	42901368	42902100	TMPRSS2	17	decreasing with age		AT1	AT2						club
chr21	42902525	42903543	TMPRSS2	18	decreasing with age		AT1	AT2
chr21	42907866	42909029	TMPRSS2	19	decreasing with age		AT1	AT2	bas				cil	club
chr21	42954918	42955617	TMPRSS2	6	increasing with age		AT1	AT2	bas		cap1		cil	club			macro	matfib1					peri
chr21	43013135	43014459	TMPRSS2	29	3yo enriched		AT1	AT2	bas				cil	club			macro	matfib1					peri
chr21	43018809	43019813	TMPRSS2	7	increasing with age		AT1	AT2	bas	bcell	cap1		cil	club			macro						peri
chr21	43032328	43033637	TMPRSS2	20	decreasing with age		AT1	AT2	bas	bcell	cap1		cil	club		lymph	macro	matfib1	matfib2	myofib			peri	tcell
chr21	43098375	43099739	TMPRSS2	30	3yo enriched	art	AT1	AT2	bas		cap1	cap2	cil	club		lymph	macro	matfib1	matfib2	myofib	neuro	nkcell	peri
chr21	43126702	43128169	TMPRSS2	8	increasing with age		AT1	AT2	bas				cil	club			macro
chr21	43132380	43133232	TMPRSS2	21	decreasing with age			AT2					cil				macro	matfib1
chr21	43156543	43157242	TMPRSS2	9	increasing with age		AT1	AT2
chr21	43171506	43173052	TMPRSS2	31	3yo enriched		AT1	AT2	bas				cil	club									peri
chr21	43181100	43182651	TMPRSS2	32	3yo enriched	art	AT1	AT2	bas		cap1	cap2	cil	club		lymph	macro	matfib1	matfib2	myofib			peri
chr21	43186326	43187491	TMPRSS2	22	decreasing with age		AT1	AT2	bas	bcell	cap1		cil	club			macro	matfib1		myofib	neuro	nkcell	peri	tcell
chr21	43198069	43198840	TMPRSS2	33	3yo enriched	art	AT1	AT2	bas		cap1	cap2	cil	club			macro	matfib1	matfib2	myofib	neuro		peri
chr21	43248704	43249273	TMPRSS2	10	increasing with age								cil								neuro
chr21	43297986	43300059	TMPRSS2	35	all	art	AT1	AT2	bas	bcell	cap1	cap2	cil	club	ery	lymph	macro	matfib1	matfib2	myofib		nkcell	peri	tcell
chr21	43346292	43347172	TMPRSS2	36	all	art	AT1	AT2		bcell	cap1	cap2	cil	club			macro	matfib1	matfib2			nkcell	peri	tcell
chr21	43352335	43354205	TMPRSS2	11	increasing with age				bas		cap1	cap2	cil		ery		macro	matfib1	matfib2	myofib			peri
chr21	43376285	43376652	TMPRSS2	23	decreasing with age		AT1		bas				cil	club
chr21	43388384	43389302	TMPRSS2	12	increasing with age		AT1	AT2	bas				cil	club			macro	matfib1
chr21	43429191	43431275	TMPRSS2	37	all	art	AT1	AT2	bas	bcell	cap1	cap2	cil	club	ery	lymph	macro	matfib1	matfib2	myofib	neuro	nkcell	peri	tcell
chr21	43477040	43478406	TMPRSS2	13	increasing with age	art	AT1	AT2	bas		cap1	cap2	cil	club				matfib1		myofib			peri

### Sheet: BSG
Chromosome	Start	End	Gene	Cluster	Cluster	Cluster	Cluster	Cluster	Cluster	Cluster	Cluster	Cluster	Cluster	Cluster	Cluster	Cluster	Cluster	Cluster	Cluster	Cluster	Cluster	Cluster
chr19	266976	267709	BSG	art	AT1	AT2		bcell	cap1	cap2	cil	club	ery	lymph	macro	matfib1	matfib2	myofib			peri	tcell
chr19	289694	291931	BSG	art	AT1	AT2	bas		cap1	cap2	cil	club		lymph	macro		matfib2				peri	tcell
chr19	307842	308955	BSG	art					cap1	cap2					macro
chr19	310341	311146	BSG						cap1	cap2	cil				macro		matfib2
chr19	311805	312362	BSG	art					cap1	cap2
chr19	313430	313834	BSG											lymph
chr19	344054	345215	BSG	art	AT1	AT2	bas	bcell	cap1	cap2	cil	club	ery	lymph	macro	matfib1	matfib2	myofib		nkcell	peri	tcell
chr19	383878	384652	BSG	art		AT2			cap1	cap2				lymph			matfib2	myofib			peri
chr19	386683	387191	BSG		AT1	AT2					cil	club
chr19	408425	410226	BSG	art	AT1	AT2			cap1	cap2	cil	club		lymph		matfib1	matfib2			nkcell	peri	tcell
chr19	447656	448395	BSG						cap1	cap2				lymph							peri
chr19	459656	461303	BSG	art	AT1	AT2	bas		cap1	cap2	cil	club		lymph	macro	matfib1	matfib2	myofib	neuro		peri	tcell
chr19	461568	462394	BSG	art	AT1	AT2			cap1	cap2	cil	club		lymph	macro	matfib1	matfib2		neuro		peri
chr19	474136	475125	BSG	art					cap1	cap2
chr19	479920	480532	BSG	art	AT1	AT2	bas		cap1	cap2	cil	club		lymph	macro	matfib1	matfib2	myofib			peri
chr19	488446	489900	BSG	art	AT1	AT2	bas	bcell	cap1	cap2	cil	club	ery	lymph	macro	matfib1	matfib2	myofib	neuro	nkcell	peri	tcell
chr19	495370	496016	BSG	art		AT2			cap1	cap2		club	ery		macro	matfib1	matfib2
chr19	497655	498116	BSG			AT2									macro
chr19	498205	498755	BSG			AT2					cil										peri
chr19	506536	508042	BSG	art	AT1	AT2	bas	bcell	cap1	cap2	cil	club	ery	lymph	macro	matfib1	matfib2	myofib	neuro	nkcell	peri	tcell
chr19	510646	511931	BSG	art				bcell	cap1	cap2			ery		macro					nkcell		tcell
chr19	512361	513286	BSG		AT1	AT2					cil	club
chr19	516556	517445	BSG										ery
chr19	517722	519630	BSG		AT1	AT2	bas			cap2	cil		ery		macro	matfib1	matfib2	myofib		nkcell		tcell
chr19	530788	533412	BSG	art	AT1	AT2	bas	bcell	cap1	cap2	cil	club	ery	lymph	macro	matfib1	matfib2	myofib		nkcell	peri	tcell
chr19	555791	556796	BSG	art	AT1	AT2	bas		cap1	cap2	cil	club	ery		macro	matfib1	matfib2	myofib		nkcell	peri	tcell
chr19	566366	567054	BSG												macro	matfib1	matfib2
chr19	570797	573612	BSG	art	AT1	AT2	bas	bcell	cap1	cap2	cil	club	ery	lymph	macro	matfib1	matfib2	myofib	neuro	nkcell	peri	tcell
chr19	574547	575721	BSG										ery
chr19	639206	640233	BSG	art	AT1	AT2	bas	bcell	cap1	cap2	cil	club	ery	lymph	macro	matfib1	matfib2	myofib	neuro	nkcell	peri	tcell
chr19	661475	661683	BSG					bcell							macro					nkcell		tcell
chr19	662190	663844	BSG	art	AT1	AT2	bas	bcell	cap1	cap2	cil	club	ery	lymph	macro	matfib1	matfib2	myofib	neuro	nkcell	peri	tcell
chr19	679686	681618	BSG	art	AT1	AT2	bas	bcell	cap1	cap2	cil	club	ery	lymph	macro	matfib1	matfib2	myofib	neuro	nkcell	peri	tcell
chr19	703441	704608	BSG	art	AT1	AT2		bcell	cap1	cap2	cil	club	ery	lymph	macro	matfib1	matfib2	myofib	neuro	nkcell	peri	tcell
chr19	892319	893918	BSG	art	AT1	AT2	bas	bcell	cap1	cap2	cil	club	ery	lymph	macro	matfib1	matfib2	myofib	neuro	nkcell	peri	tcell
chr19	907124	907689	BSG					bcell					ery		macro							tcell
chr19	908630	909645	BSG		AT1	AT2	bas	bcell			cil	club	ery	lymph	macro					nkcell		tcell
chr19	925011	926277	BSG	art	AT1	AT2	bas	bcell	cap1	cap2	cil	club	ery	lymph	macro	matfib1	matfib2	myofib	neuro	nkcell	peri	tcell
chr19	960915	961631	BSG	art		AT2			cap1	cap2			ery		macro
chr19	991327	992183	BSG		AT1	AT2	bas		cap1	cap2	cil		ery	lymph	macro	matfib1	matfib2			nkcell
chr19	1020332	1021970	BSG	art	AT1	AT2	bas	bcell	cap1	cap2	cil	club	ery	lymph	macro	matfib1	matfib2	myofib	neuro	nkcell	peri	tcell
chr19	1026216	1027778	BSG	art	AT1	AT2		bcell	cap1	cap2	cil	club	ery	lymph	macro	matfib1	matfib2	myofib		nkcell	peri	tcell
chr19	1094883	1096076	BSG	art	AT1	AT2	bas	bcell	cap1	cap2	cil	club	ery	lymph	macro	matfib1	matfib2	myofib	neuro	nkcell	peri	tcell
chr19	1205253	1206185	BSG	art	AT1	AT2	bas	bcell	cap1	cap2	cil	club	ery	lymph	macro	matfib1	matfib2	myofib	neuro	nkcell	peri	tcell
chr19	1268940	1270303	BSG	art	AT1	AT2	bas	bcell	cap1	cap2	cil	club	ery	lymph	macro	matfib1	matfib2	myofib	neuro	nkcell	peri	tcell
chr19	1406609	1409315	BSG	art	AT1	AT2	bas	bcell	cap1	cap2	cil	club	ery	lymph	macro	matfib1	matfib2	myofib	neuro	nkcell	peri	tcell
chr19	1490176	1491519	BSG	art	AT1	AT2	bas	bcell	cap1	cap2	cil	club	ery	lymph	macro	matfib1	matfib2	myofib	neuro	nkcell	peri	tcell

### Sheet: CTSL
Chromosome	Start	End	Gene	Cluster	Cluster	Cluster	Cluster	Cluster	Cluster	Cluster	Cluster	Cluster	Cluster	Cluster	Cluster	Cluster	Cluster	Cluster	Cluster	Cluster	Cluster	Cluster
chr9	90169475	90170379	CTSL			AT2									macro	matfib1	matfib2
chr9	90210545	90211196	CTSL		AT1	AT2	bas				cil	club	ery		macro
chr9	90307420	90308013	CTSL												macro
chr9	90327985	90328890	CTSL			AT2			cap1	cap2		club	ery	lymph	macro	matfib1	matfib2	myofib	neuro		peri	tcell
chr9	90337279	90337880	CTSL												macro
chr9	90339934	90341555	CTSL	art	AT1	AT2	bas	bcell	cap1	cap2	cil	club	ery	lymph	macro	matfib1	matfib2	myofib	neuro	nkcell	peri	tcell

### Sheet: FURIN
Chromosome	Start	End	Gene	Cluster	Cluster	Cluster	Cluster	Cluster	Cluster	Cluster	Cluster	Cluster	Cluster	Cluster	Cluster	Cluster	Cluster	Cluster	Cluster	Cluster	Cluster	Cluster
chr15	90514675	90515117	FURIN	art	AT1	AT2	bas		cap1	cap2	cil	club		lymph		matfib1		myofib		nkcell		tcell
chr15	90542132	90544225	FURIN		AT1	AT2		bcell	cap1	cap2	cil	club			macro		matfib2
chr15	90544489	90545957	FURIN	art	AT1	AT2	bas	bcell	cap1	cap2	cil	club	ery	lymph	macro	matfib1	matfib2	myofib		nkcell	peri	tcell
chr15	90577446	90579445	FURIN	art	AT1	AT2	bas	bcell	cap1	cap2	cil	club	ery	lymph	macro	matfib1	matfib2	myofib	neuro	nkcell	peri	tcell
chr15	90579933	90580718	FURIN		AT1	AT2						club				matfib1
chr15	90589861	90590785	FURIN		AT1	AT2	bas	bcell			cil	club			macro	matfib1
chr15	90605147	90607527	FURIN		AT1	AT2	bas	bcell	cap1	cap2	cil	club	ery		macro	matfib1	matfib2		neuro	nkcell	peri	tcell
chr15	90608141	90608828	FURIN	art	AT1				cap1	cap2				lymph	macro						peri
chr15	90614287	90615060	FURIN	art	AT1	AT2			cap1	cap2	cil		ery	lymph	macro	matfib1	matfib2	myofib		nkcell	peri	tcell
chr15	90644701	90646228	FURIN	art	AT1	AT2	bas	bcell	cap1	cap2	cil	club	ery	lymph	macro	matfib1	matfib2	myofib	neuro	nkcell	peri	tcell
chr15	90701138	90701972	FURIN	art	AT1	AT2	bas	bcell	cap1	cap2	cil	club	ery	lymph	macro	matfib1	matfib2	myofib	neuro	nkcell	peri	tcell
chr15	90708740	90709598	FURIN	art	AT1	AT2	bas		cap1	cap2	cil	club		lymph	macro	matfib1	matfib2	myofib			peri
chr15	90717566	90719042	FURIN		AT1	AT2	bas		cap1	cap2	cil	club		lymph		matfib1	matfib2	myofib	neuro		peri
chr15	90727139	90728845	FURIN	art	AT1	AT2	bas	bcell	cap1	cap2	cil	club	ery	lymph	macro	matfib1	matfib2	myofib	neuro	nkcell	peri	tcell
chr15	90733087	90733436	FURIN										ery
chr15	90734005	90735687	FURIN	art	AT1	AT2	bas	bcell	cap1	cap2	cil	club	ery		macro	matfib1	matfib2	myofib		nkcell	peri	tcell
chr15	90736036	90736859	FURIN							cap2					macro	matfib1	matfib2	myofib			peri
chr15	90743982	90745487	FURIN	art	AT1	AT2	bas	bcell	cap1	cap2	cil	club	ery	lymph	macro	matfib1	matfib2	myofib		nkcell	peri	tcell
chr15	90756468	90757391	FURIN		AT1	AT2	bas	bcell			cil	club	ery					myofib	neuro
chr15	90764345	90765074	FURIN	art	AT1	AT2		bcell	cap1	cap2	cil	club	ery		macro	matfib1	matfib2	myofib		nkcell	peri
chr15	90776481	90777722	FURIN	art	AT1	AT2	bas	bcell	cap1	cap2	cil	club	ery	lymph	macro	matfib1	matfib2	myofib	neuro	nkcell	peri	tcell
chr15	90792108	90793243	FURIN	art	AT1	AT2	bas	bcell	cap1	cap2	cil	club	ery	lymph	macro	matfib1	matfib2	myofib	neuro	nkcell	peri	tcell
chr15	90807732	90809702	FURIN	art	AT1	AT2	bas	bcell	cap1	cap2	cil	club	ery	lymph	macro	matfib1	matfib2	myofib		nkcell	peri	tcell
chr15	90836413	90837188	FURIN	art	AT1	AT2	bas	bcell	cap1	cap2	cil	club	ery	lymph	macro	matfib1	matfib2	myofib	neuro	nkcell		tcell
chr15	90863100	90863887	FURIN	art	AT1	AT2	bas	bcell	cap1	cap2	cil	club	ery	lymph	macro	matfib1	matfib2	myofib		nkcell	peri	tcell
chr15	90895018	90896196	FURIN	art	AT1	AT2	bas	bcell	cap1	cap2	cil	club	ery	lymph	macro	matfib1	matfib2	myofib	neuro	nkcell	peri	tcell
chr15	90930954	90932342	FURIN	art	AT1	AT2	bas	bcell	cap1	cap2	cil	club	ery	lymph	macro	matfib1	matfib2	myofib	neuro	nkcell	peri	tcell
chr15	90943671	90945117	FURIN	art	AT1	AT2	bas	bcell	cap1	cap2	cil	club	ery	lymph	macro	matfib1	matfib2	myofib	neuro	nkcell	peri	tcell
chr15	91006376	91007045	FURIN	art					cap1	cap2				lymph
chr15	91072571	91074321	FURIN	art	AT1	AT2	bas	bcell	cap1	cap2	cil	club	ery	lymph	macro	matfib1	matfib2	myofib	neuro	nkcell	peri	tcell
chr15	91100759	91101827	FURIN	art	AT1	AT2					cil			lymph	macro	matfib1	matfib2	myofib
chr15	91103348	91104052	FURIN	art					cap1	cap2				lymph		matfib1	matfib2	myofib			peri
chr15	91140252	91141868	FURIN	art		AT2		bcell	cap1	cap2	cil	club	ery	lymph	macro	matfib1	matfib2	myofib			peri	tcell
chr15	91203468	91204474	FURIN			AT2							ery		macro	matfib1	matfib2	myofib		nkcell	peri	tcell
chr15	91208032	91209476	FURIN	art	AT1	AT2	bas	bcell	cap1	cap2	cil	club	ery	lymph	macro	matfib1	matfib2	myofib	neuro	nkcell	peri	tcell
chr15	91243961	91245578	FURIN						cap1						macro
chr15	91359569	91360063	FURIN																	nkcell		tcell
chr15	91372972	91374565	FURIN	art		AT2	bas		cap1	cap2		club			macro		matfib2			nkcell	peri	tcell
chr15	91395678	91396614	FURIN					bcell		cap2			ery		macro					nkcell		tcell
chr15	91409454	91409763	FURIN		AT1	AT2					cil	club
chr15	91412749	91413403	FURIN	art	AT1	AT2	bas	bcell	cap1	cap2		club			macro	matfib1	matfib2	myofib			peri	tcell
chr15	91415608	91416608	FURIN	art	AT1	AT2		bcell					ery		macro	matfib1
chr15	91417188	91417745	FURIN		AT1	AT2	bas				cil	club				matfib1
chr15	91426870	91429541	FURIN	art	AT1	AT2	bas	bcell	cap1	cap2	cil	club	ery	lymph	macro	matfib1	matfib2	myofib	neuro	nkcell	peri	tcell
chr15	91438437	91439393	FURIN	art					cap1	cap2				lymph	macro		matfib2				peri
chr15	91444846	91446883	FURIN	art	AT1	AT2	bas	bcell	cap1	cap2	cil	club	ery	lymph	macro	matfib1	matfib2	myofib	neuro	nkcell	peri	tcell
chr15	91447039	91447331	FURIN										ery
chr15	91473055	91474049	FURIN	art	AT1	AT2		bcell	cap1	cap2	cil	club	ery	lymph	macro	matfib1	matfib2	myofib	neuro	nkcell	peri	tcell
chr15	91474943	91476034	FURIN	art	AT1	AT2	bas	bcell	cap1	cap2	cil	club	ery	lymph	macro	matfib1	matfib2	myofib	neuro	nkcell	peri	tcell
chr15	91477549	91477839	FURIN		AT1	AT2			cap1		cil	club	ery		macro	matfib1	matfib2	myofib	neuro	nkcell		tcell
chr15	91478088	91478990	FURIN	art	AT1	AT2	bas	bcell	cap1	cap2	cil	club	ery	lymph	macro	matfib1	matfib2	myofib	neuro	nkcell	peri	tcell
chr15	91492537	91493215	FURIN										ery
chr15	91497774	91498740	FURIN	art	AT1	AT2	bas	bcell	cap1	cap2	cil	club	ery	lymph	macro	matfib1	matfib2	myofib	neuro	nkcell	peri	tcell
chr15	91499808	91500724	FURIN	art	AT1	AT2	bas		cap1	cap2	cil	club	ery	lymph	macro	matfib1	matfib2	myofib			peri
chr15	91537244	91538360	FURIN	art	AT1	AT2	bas	bcell	cap1	cap2	cil	club	ery	lymph	macro	matfib1	matfib2	myofib	neuro	nkcell	peri	tcell
chr15	91576047	91576724	FURIN		AT1	AT2	bas		cap1		cil	club	ery		macro	matfib1					peri	tcell
