## Supplementary Table 6 for "Single Nucleus Multiomic Profiling Reveals Age-Dynamic Regulation of Host Genes Associated with SARS-CoV-2 Infection"

### Sheet: cIII - GOBiologicalProcess
# Term Name	Binom Rank	Binom Raw P-Value	Binom FDR Q-Val	Binom Fold Enrichment	Binom Observed Region Hits	Binom Region Set Coverage	Hyper Rank	Hyper FDR Q-Val	Hyper Fold Enrichment	Hyper Observed Gene Hits	Hyper Total Genes	Hyper Gene Set Coverage
regulation of branching morphogenesis of a nerve	68	1.40888e-09	2.72349e-07	5.96696	19	0.00543168	632	0.0464729	4.59817	4	4	0.000991572
positive regulation of ERBB signaling pathway	253	7.03328e-06	0.000365425	2.57271	29	0.00829045	597	0.0407094	2.00433	17	39	0.00421418
blood vessel remodeling	317	3.49985e-05	0.00145128	2.18093	34	0.00971984	460	0.0112304	2.29908	16	32	0.00396629
morphogenesis of an epithelial fold	325	4.2428e-05	0.00171605	2.25229	31	0.00886221	502	0.0173066	2.6621	11	19	0.00272682
mast cell activation	331	4.90854e-05	0.00194933	2.74752	21	0.00600343	609	0.0430672	2.40856	11	21	0.00272682
activin receptor signaling pathway	446	0.000175884	0.00518386	2.28736	25	0.00714694	388	0.00540171	2.7171	13	22	0.00322261
regulation of protein kinase A signaling	461	0.000207599	0.00591949	2.05601	31	0.00886221	620	0.044521	2.29908	12	24	0.00297472
regulation of viral release from host cell	577	0.000706991	0.0161064	2.58068	16	0.00457404	623	0.0444446	2.14581	14	30	0.0034705
positive regulation of epidermal growth factor-activated receptor activity	647	0.00110672	0.0224851	2.55899	15	0.00428817	544	0.0253555	3.06544	8	12	0.00198314
germ cell migration	720	0.00198871	0.0363077	2.26054	17	0.00485992	481	0.0148034	3.57635	7	9	0.00173525
# GREAT version 4.0.4	Species assembly: hg19	Association rule: Two nearest genes: 1000000 bp max extension, curated regulatory domains included

### Sheet: cIII-MGIPhenotype
# Term Name	Binom Rank	Binom Raw P-Value	Binom FDR Q-Val	Binom Fold Enrichment	Binom Observed Region Hits	Binom Region Set Coverage	Hyper Rank	Hyper FDR Q-Val	Hyper Fold Enrichment	Hyper Observed Gene Hits	Hyper Total Genes	Hyper Gene Set Coverage
abnormal alveolar macrophage morphology	56	2.86524e-07	4.8883e-05	4.69876	17	0.00485992	556	0.00870136	2.87385	10	16	0.00247893
abnormal gluconeogenesis	79	1.3465e-06	0.000162842	2.10158	51	0.0145798	738	0.021053	1.76852	25	65	0.00619732
hypolactation	103	3.52194e-06	0.000326686	3.41706	20	0.00571755	426	0.00375978	2.97528	11	17	0.00272682
abnormal third pharyngeal arch morphology	119	7.12483e-06	0.000572022	2.36348	34	0.00971984	642	0.0134622	2.29908	14	28	0.0034705
lymphoid hyperplasia	124	8.95159e-06	0.000689705	2.6431	27	0.0077187	958	0.0438192	2.0117	14	32	0.0034705
abnormal mammary gland growth during pregnancy	127	1.06582e-05	0.000801802	2.00831	47	0.0134363	460	0.00474484	2.00647	24	55	0.00594943
large lymphoid organs	128	1.08903e-05	0.000812857	2.51173	29	0.00829045	762	0.0245061	2.04363	16	36	0.00396629
small caput epididymis	142	1.52683e-05	0.00102728	4.06813	14	0.00400229	548	0.00846523	4.59817	5	5	0.00123946
increased brown fat cell lipid droplet size	163	3.08901e-05	0.00181058	3.14445	18	0.0051458	666	0.015053	3.06544	8	12	0.00198314
abnormal mast cell number	173	3.87776e-05	0.00214151	2.14165	35	0.0100057	593	0.0098313	2.17136	17	36	0.00421418
absent prostate gland	191	5.18705e-05	0.00259461	3.01767	18	0.0051458	827	0.0275626	3.83181	5	6	0.00123946
abnormal circulating phospholipid level	217	9.77473e-05	0.00430359	2.8667	18	0.0051458	1012	0.0468164	2.19912	11	23	0.00272682
absent third pharyngeal arch	235	0.000126788	0.00515461	3.16518	15	0.00428817	564	0.009176	3.57635	7	9	0.00173525
decreased susceptibility to bacterial infection induced morbidity/mortality	248	0.000157465	0.00606622	2.22179	27	0.0077187	955	0.042991	1.83927	18	45	0.00446207
absent allantois	250	0.000158224	0.0060467	2.11882	30	0.00857633	456	0.00470931	2.4633	15	28	0.00371839
abnormal brown fat cell lipid droplet size	268	0.000209718	0.0074763	2.146	28	0.00800457	494	0.00656747	2.47594	14	26	0.0034705
umbilical hernia	323	0.000352804	0.0104356	2.65901	17	0.00485992	719	0.0194676	3.21872	7	10	0.00173525
increased mast cell number	353	0.00048082	0.0130135	2.09751	26	0.00743282	621	0.0119735	2.50809	12	22	0.00297472
increased lung compliance	375	0.000584375	0.0148883	2.33225	20	0.00571755	752	0.0228091	2.55454	10	18	0.00247893
abnormal tracheal ciliated epithelium morphology	379	0.000611374	0.0154118	2.26906	21	0.00600343	878	0.0332512	2.42009	10	19	0.00247893
abnormal right lung accessory lobe morphology	390	0.00072206	0.0176886	2.23877	21	0.00600343	988	0.0463367	3.06544	6	9	0.00148736
pulmonary epithelial necrosis	531	0.0019962	0.0359166	3.62828	8	0.00228702	808	0.0264198	4.59817	4	4	0.000991572
cerebral edema	541	0.00207546	0.0366525	2.86448	11	0.00314465	382	0.00263846	4.59817	6	6	0.00148736
decreased mast cell number	563	0.00244447	0.0414822	2.10694	19	0.00543168	1009	0.0466857	2.29908	10	20	0.00247893
abnormal cortical intermediate zone morphology	570	0.00251039	0.0420776	2.34663	15	0.00428817	532	0.00776688	3.34412	8	11	0.00198314
increased corneal stroma thickness	594	0.00291915	0.0469521	2.17558	17	0.00485992	988	0.0463367	3.06544	6	9	0.00148736
# GREAT version 4.0.4	Species assembly: hg19	Association rule: Two nearest genes: 1000000 bp max extension, curated regulatory domains included

### Sheet: cIV-GOBiologicalProcess
# Term Name	Binom Rank	Binom Raw P-Value	Binom FDR Q-Val	Binom Fold Enrichment	Binom Observed Region Hits	Binom Region Set Coverage	Hyper Rank	Hyper FDR Q-Val	Hyper Fold Enrichment	Hyper Observed Gene Hits	Hyper Total Genes	Hyper Gene Set Coverage
carbohydrate transport	68	9.85374e-18	1.90481e-15	3.16818	77	0.0188864	373	0.0164246	1.68321	35	83	0.00753174
phosphatidylcholine metabolic process	127	2.60857e-14	2.69998e-12	3.08865	63	0.0154525	155	0.00041232	1.96919	37	75	0.00796213
interferon-gamma-mediated signaling pathway	206	1.22242e-11	7.80033e-10	2.89446	55	0.0134903	330	0.0132192	1.8087	29	64	0.00624058
actin cytoskeleton reorganization	225	5.37968e-11	3.14293e-09	2.20799	85	0.0208487	111	6.41282e-05	2.2409	32	57	0.00688616
surfactant homeostasis	233	7.09221e-11	4.00116e-09	5.4243	24	0.00588668	348	0.0145692	3.49266	7	8	0.00150635
phosphatidylglycerol acyl-chain remodeling	264	3.51354e-10	1.74945e-08	5.48425	22	0.00539612	392	0.0212435	2.58281	11	17	0.00236712
phosphatidylethanolamine acyl-chain remodeling	268	4.07429e-10	1.99838e-08	4.58303	26	0.00637724	353	0.0147335	2.30285	15	26	0.00322789
negative regulation of reactive oxygen species metabolic process	272	6.06335e-10	2.93025e-08	2.9262	45	0.0110375	205	0.00155541	2.118	26	49	0.00559501
unsaturated fatty acid biosynthetic process	277	7.21204e-10	3.42246e-08	2.99639	43	0.010547	407	0.0246198	1.84228	24	52	0.00516462
reactive oxygen species metabolic process	308	2.77675e-09	1.18508e-07	2.04665	83	0.0203581	419	0.0274715	1.58083	40	101	0.0086077
phosphatidylinositol acyl-chain remodeling	326	8.73797e-09	3.52333e-07	5.31913	19	0.00466029	511	0.0428426	2.49476	10	16	0.00215193
positive regulation of T cell differentiation	345	1.73955e-08	6.62793e-07	2.00915	78	0.0191317	198	0.0012762	1.91378	35	73	0.00753174
fatty acid biosynthetic process	354	2.52475e-08	9.3751e-07	2.03287	74	0.0181506	377	0.0175172	1.58925	43	108	0.00925328
phosphatidylserine metabolic process	366	3.83307e-08	1.37666e-06	3.54311	27	0.00662252	417	0.026205	2.12886	16	30	0.00344308
animal organ regeneration	373	4.34117e-08	1.52988e-06	2.02659	72	0.01766	234	0.00335641	1.80109	37	82	0.00796213
phosphatidylserine acyl-chain remodeling	414	1.14714e-07	3.6423e-06	3.94122	22	0.00539612	514	0.0437365	2.28092	12	21	0.00258231
isoprenoid biosynthetic process	437	1.99238e-07	5.99309e-06	3.17273	28	0.0068678	503	0.0405474	2.14933	14	26	0.0030127
positive regulation of mitophagy	509	6.40682e-07	1.65457e-05	4.42871	17	0.00416973	463	0.0341285	2.90299	8	11	0.00172154
positive regulation of epidermis development	585	2.12168e-06	4.76742e-05	2.30671	40	0.00981114	509	0.0418729	1.94186	18	37	0.00387347
negative regulation of fat cell proliferation	655	6.75892e-06	0.000135643	7.18755	9	0.00220751	305	0.0106297	3.99161	6	6	0.00129116
retinoic acid biosynthetic process	663	7.28725e-06	0.000144481	4.08858	15	0.00367918	348	0.0145692	3.49266	7	8	0.00150635
phosphatidic acid biosynthetic process	665	7.36941e-06	0.00014567	2.29512	36	0.00883002	519	0.0439366	1.89601	19	40	0.00408866
regulation of platelet aggregation	679	8.65992e-06	0.000167651	2.70806	26	0.00637724	476	0.034812	2.43932	11	18	0.00236712
establishment of epithelial cell polarity	711	1.22655e-05	0.000226766	2.21167	37	0.0090753	179	0.000966279	2.56603	18	28	0.00387347
regulation of pri-miRNA transcription from RNA polymerase II promoter	717	1.29139e-05	0.000236755	2.20627	37	0.0090753	523	0.0455038	2.06462	15	29	0.00322789
diterpenoid biosynthetic process	749	1.85786e-05	0.000326056	3.7687	15	0.00367918	485	0.036787	3.10458	7	9	0.00150635
development of secondary sexual characteristics	1046	0.000207208	0.00260397	3.34408	13	0.00318862	360	0.0153629	3.19329	8	10	0.00172154
response to low-density lipoprotein particle	1050	0.000216905	0.00271544	2.40242	22	0.00539612	301	0.0102386	2.66107	12	18	0.00258231
response to lipoprotein particle	1056	0.000227679	0.00283413	2.24812	25	0.00613196	345	0.0143635	2.47099	13	21	0.0027975
development of secondary female sexual characteristics	1138	0.000375923	0.00434227	3.32461	12	0.00294334	348	0.0145692	3.49266	7	8	0.00150635
regulation of superoxide metabolic process	1165	0.00045102	0.00508898	2.38297	20	0.00490557	456	0.0327207	2.13836	15	28	0.00322789
lipoxygenase pathway	1292	0.000793102	0.00806913	3.04869	12	0.00294334	511	0.0428426	2.49476	10	16	0.00215193
# GREAT version 4.0.4	Species assembly: hg19	Association rule: Two nearest genes: 1000000 bp max extension, curated regulatory domains included

### Sheet: cIV-MGIPhenotype
# Term Name	Binom Rank	Binom Raw P-Value	Binom FDR Q-Val	Binom Fold Enrichment	Binom Observed Region Hits	Binom Region Set Coverage	Hyper Rank	Hyper FDR Q-Val	Hyper Fold Enrichment	Hyper Observed Gene Hits	Hyper Total Genes	Hyper Gene Set Coverage
decreased fat cell size	97	1.69461e-13	1.6691e-11	2.46347	86	0.0210939	404	0.00626972	1.73993	34	78	0.00731655
increased monocyte cell number	98	1.84807e-13	1.80168e-11	2.06316	125	0.0306598	309	0.00275204	1.55088	61	157	0.0131267
abnormal liver sinusoid morphology	115	2.18618e-12	1.81624e-10	2.4808	77	0.0188864	376	0.00490595	1.78004	33	74	0.00710136
increased circulating tumor necrosis factor level	133	1.62078e-11	1.16428e-09	2.51595	69	0.0169242	533	0.0167242	1.59664	38	95	0.00817732
abnormal autophagy	136	1.83413e-11	1.28847e-09	2.31068	81	0.0198676	637	0.0245205	1.58757	35	88	0.00753174
abnormal liver vasculature morphology	141	2.73992e-11	1.85654e-09	2.00364	110	0.0269806	246	0.00107853	1.71069	48	112	0.0103292
decreased white fat cell size	144	4.0372e-11	2.67857e-09	2.58684	63	0.0154525	507	0.0143646	1.84228	24	52	0.00516462
abnormal circulating tumor necrosis factor level	159	1.1886e-10	7.14206e-09	2.12781	89	0.0218298	479	0.0121087	1.49685	54	144	0.0116204
increased transitional stage B cell number	169	2.81198e-10	1.58968e-08	2.84185	49	0.0120186	633	0.0244721	1.94186	18	37	0.00387347
abnormal bone resorption	175	4.2514e-10	2.32102e-08	2.16963	80	0.0196223	795	0.0448512	1.56633	31	79	0.00667097
abnormal transitional stage B cell morphology	197	2.18943e-09	1.06182e-07	2.17456	73	0.0179053	772	0.042725	1.54968	33	85	0.00710136
enlarged liver sinusoidal spaces	199	2.42938e-09	1.16634e-07	2.72122	47	0.0115281	652	0.0254197	1.89601	19	40	0.00408866
increased eosinophil cell number	205	2.76814e-09	1.29009e-07	2.2642	66	0.0161884	378	0.00503848	1.69209	39	92	0.00839251
increased immature B cell number	210	5.79021e-09	2.63427e-07	2.13528	72	0.01766	224	0.000694709	1.96602	33	67	0.00710136
abnormal circulating ketone body level	212	6.26888e-09	2.82514e-07	2.37737	57	0.0139809	452	0.00879986	1.85325	26	56	0.00559501
increased circulating ketone body level	219	9.53324e-09	4.15893e-07	2.46083	52	0.0127545	368	0.00460867	2.09559	21	40	0.00451905
fusion of vertebral arches	265	6.73365e-08	2.42767e-06	2.26906	54	0.013245	316	0.00276615	1.9958	26	52	0.00559501
abnormal leukocyte adhesion	268	6.92961e-08	2.47035e-06	2.35325	50	0.0122639	686	0.0278006	1.72052	25	58	0.00537981
abnormal alveolar macrophage morphology	276	1.11857e-07	3.87205e-06	4.50575	19	0.00466029	640	0.0248623	2.49476	10	16	0.00215193
increased anti-double stranded DNA antibody level	283	1.34299e-07	4.5339e-06	2.02232	67	0.0164337	622	0.0234579	1.57116	37	94	0.00796213
increased B cell proliferation	284	1.38879e-07	4.672e-06	2.18013	56	0.0137356	482	0.0122249	1.67549	34	81	0.00731655
trachea stenosis	292	1.70686e-07	5.58471e-06	3.84847	22	0.00539612	824	0.0494775	2.99371	6	8	0.00129116
progressive hair loss	317	3.04726e-07	9.18407e-06	2.79165	33	0.00809419	539	0.0168101	2.39496	12	20	0.00258231
increased fibroblast apoptosis	324	3.69225e-07	1.08876e-05	2.55069	38	0.00932058	784	0.0436144	1.74633	21	48	0.00451905
abnormal venule morphology	332	5.44436e-07	1.56673e-05	5.46973	14	0.0034339	824	0.0494775	2.99371	6	8	0.00129116
lipidosis	344	7.08031e-07	1.96643e-05	6.39016	12	0.00294334	824	0.0494775	2.99371	6	8	0.00129116
abnormal phospholipid level	347	8.10606e-07	2.23185e-05	2.14124	51	0.0125092	573	0.0185794	1.7023	29	68	0.00624058
subcutaneous edema	353	9.94383e-07	2.69131e-05	2.91895	28	0.0068678	591	0.021357	2.06019	16	31	0.00344308
absent patella	362	1.06693e-06	2.81588e-05	4.05039	18	0.00441501	824	0.0494775	2.99371	6	8	0.00129116
small intestinal inflammation	374	1.42749e-06	3.64658e-05	2.40725	38	0.00932058	288	0.00199401	2.13505	23	43	0.00494943
accumulation of giant lysosomes in kidney/renal tubule cells	388	2.07603e-06	5.11196e-05	4.8691	14	0.0034339	599	0.0216488	3.10458	7	9	0.00150635
increased follicular B cell number	416	3.5081e-06	8.05682e-05	2.44723	34	0.00833947	688	0.0282288	1.9958	16	32	0.00344308
abnormal lymph node cell ratio	432	4.73775e-06	0.000104779	2.44965	33	0.00809419	748	0.038796	1.93532	16	33	0.00344308
spontaneous skin ulceration	442	5.52997e-06	0.000119533	2.43094	33	0.00809419	711	0.0333492	1.84977	19	41	0.00408866
decreased interleukin-12 secretion	449	6.53301e-06	0.000139012	2.19684	40	0.00981114	234	0.000899399	2.32844	21	36	0.00451905
chronic inflammation	463	9.03473e-06	0.000186432	2.05886	45	0.0110375	485	0.0123488	1.73548	30	69	0.00645578
absent lungs	486	1.31418e-05	0.000258347	2.44234	30	0.00735835	552	0.0173311	2.76342	9	13	0.00193673
sebaceous gland atrophy	490	1.40548e-05	0.00027404	4.74133	12	0.00294334	549	0.0171464	3.99161	5	5	0.00107596
abnormal peroxidase activity	492	1.46524e-05	0.00028453	5.16388	11	0.00269806	824	0.0494775	2.99371	6	8	0.00129116
transmission ratio distortion	551	3.08414e-05	0.000534771	2.16761	35	0.00858474	633	0.0244721	1.94186	18	37	0.00387347
abnormal sphingolipid level	558	3.22463e-05	0.000552116	2.61537	24	0.00588668	232	0.000845296	2.66107	16	24	0.00344308
abnormal lymph node secondary follicle morphology	575	3.82976e-05	0.00063634	2.34034	29	0.00711307	616	0.0230108	1.9958	17	34	0.00365827
abnormal ceramide level	578	3.85498e-05	0.000637206	2.88293	20	0.00490557	250	0.00114461	2.79413	14	20	0.0030127
abnormal vitelline vein morphology	623	6.38473e-05	0.000979129	2.2356	30	0.00735835	385	0.00540293	2.39496	15	25	0.00322789
decreased peroxidase activity	661	0.000100441	0.00145176	6.78446	7	0.00171695	805	0.0467065	3.99161	4	4	0.00086077
increased T-helper 2 cell number	688	0.00012024	0.00166972	3.7762	12	0.00294334	779	0.043448	2.79413	7	10	0.00150635
pulmonary alveolar proteinosis	713	0.000150785	0.00202048	3.68342	12	0.00294334	442	0.00833716	3.49266	7	8	0.00150635
abnormal mesenchymal cell proliferation involved in lung development	726	0.0001753	0.00230691	2.1376	29	0.00711307	755	0.0397307	2.348	10	17	0.00215193
blood in lymph vessels	738	0.000203151	0.00262996	2.22433	26	0.00637724	521	0.0152443	2.12886	16	30	0.00344308
abnormal vertebral artery topology	765	0.000259585	0.00324192	2.31855	23	0.0056414	469	0.010812	2.32844	14	24	0.0030127
bicuspid aortic valve	810	0.000370727	0.00437275	2.3615	21	0.00515085	649	0.025176	2.28092	12	21	0.00258231
abnormal muscle glycogen level	811	0.000372184	0.00438452	2.0113	30	0.00735835	748	0.038796	1.93532	16	33	0.00344308
absent notochord	864	0.000539573	0.00596652	2.11645	25	0.00613196	649	0.025176	2.28092	12	21	0.00258231
abnormal sphingomyelin level	871	0.000556351	0.00610262	3.17788	12	0.00294334	779	0.043448	2.79413	7	10	0.00150635
absent ductus venosus valve	877	0.000567353	0.00618072	2.28321	21	0.00515085	501	0.0135491	2.35868	13	22	0.0027975
abnormal circulating homocysteine level	880	0.000575516	0.00624827	2.99575	13	0.00318862	779	0.043448	2.79413	7	10	0.00150635
abnormal surfactant composition	923	0.000794401	0.00822286	2.6478	15	0.00367918	453	0.00887366	3.19329	8	10	0.00172154
abnormal macrophage apoptosis	933	0.000856629	0.00877196	2.20828	21	0.00515085	799	0.0458566	1.9958	14	28	0.0030127
additional anastomosis between intracranial vertebral arteries	973	0.00123936	0.0121694	3.27813	10	0.00245278	395	0.00596554	3.99161	6	6	0.00129116
ileum inflammation	1086	0.00229478	0.0201882	2.8271	11	0.00269806	552	0.0173311	2.76342	9	13	0.00193673
multiple persisting craniopharyngeal ducts	1136	0.00273695	0.0230183	2.32504	15	0.00367918	516	0.0149099	2.66107	10	15	0.00215193
abnormal selenium level	1176	0.00322522	0.0262022	3.72782	7	0.00171695	805	0.0467065	3.99161	4	4	0.00086077
abnormal lung-associated mesenchyme development	1210	0.00385781	0.0304607	2.23862	15	0.00367918	824	0.0494775	2.99371	6	8	0.00129116
abnormal substantia nigra pars compacta morphology	1311	0.00611206	0.0445421	2.26984	13	0.00318862	733	0.0366663	2.66107	8	12	0.00172154
# GREAT version 4.0.4	Species assembly: hg19	Association rule: Two nearest genes: 1000000 bp max extension, curated regulatory domains included
