## Supplementary Table 7 for "Single Nucleus Multiomic Profiling Reveals Age-Dynamic Regulation of Host Genes Associated with SARS-CoV-2 Infection"

### Sheet: cIII - de novo MOTIF Results
Rank	Motif	P-value	log P-value	% of Targets	% of Background	STD(Bg STD)	TF name
1	RRATGASTCATY	1e-286	-659.2	0.2666	0.0777	53.1bp (64.0bp)	FOS/JUN
2	VTTGCGWAAY	1e-134	-310.3	0.3684	0.2006	54.7bp (64.6bp)	CEBP
3	TTCCNGGAAV	1e-105	-243.3	0.2774	0.1447	52.7bp (61.7bp)	STAT
4	NKTAAGTGSYTN	1e-79	-182.3	0.22	0.1154	55.6bp (60.9bp)	NKX
5	AGTAAACA	1e-64	-147.7	0.3424	0.2256	56.8bp (62.6bp)	FOXA
6	ATTTCCYC	1e-56	-130.9	0.1916	0.1069	53.9bp (59.7bp)	ETS
7	ATTTCCYC	1e-51	-119.3	0.2669	0.1714	54.8bp (65.8bp)	NF1
8	GGGHGKGGCH	1e-45	-105.6	0.1204	0.0604	55.4bp (62.3bp)	KLF5
9	AAGGGCTCTC	1e-40	-92.94	0.1126	0.0577	55.6bp (63.3bp)	NKX
10	CAGGAAGTACTT	1e-30	-70.73	0.1114	0.0627	54.9bp (63.7bp)	ETS
11	AACCGGTTTG	1e-26	-61.45	0.0351	0.0123	53.8bp (65.1bp)	TFC2
12	TGTGGYTTGGCA	1e-25	-57.69	0.0277	0.0086	56.1bp (59.2bp)	RUNX
13	GGGTTGAGTA	1e-24	-56.51	0.0088	0.0008	49.3bp (57.2bp)	NKX
14	CCCTCTAGAG	1e-23	-53.29	0.0576	0.0281	55.3bp (63.5bp)	CTCF
15	GCCGGCTGGC	1e-21	-50.03	0.0424	0.0185	56.8bp (64.1bp)	TLX
16	ACTTTCDGTT	1e-18	-42.94	0.0044	0.0002	50.1bp (46.8bp)	IRF
17	GCYCCKGG	1e-17	-40.69	0.0029	0.0001	50.2bp (57.5bp)	TFAP2B
18	GCTACAGTGGCT	1e-17	-40.19	0.0424	0.0205	54.3bp (58.8bp)	OSR2

### Sheet: cIV - de novo MOTIF Results
Rank	Motif	P-value	log P-pvalue	% of Targets	% of Background	STD(Bg STD)	TF Name
1	RTTGCRTAAY	1e-286	-659.2	0.2666	0.0777	53.1bp (64.0bp)	CEBP
2	TYAAGTGB	1e-134	-310.3	0.3684	0.2006	54.7bp (64.6bp)	NKX
3	TDWGYAAAYANT	1e-105	-243.3	0.2774	0.1447	52.7bp (61.7bp)	FOXA
4	ACTTCCTSNT	1e-79	-182.3	0.22	0.1154	55.6bp (60.9bp)	ETS
5	GRGCWCTC	1e-64	-147.7	0.3424	0.2256	56.8bp (62.6bp)	NKX
6	RGCCMCGCCC	1e-56	-130.9	0.1916	0.1069	53.9bp (59.7bp)	KLF
7	SCTGGCAG	1e-51	-119.3	0.2669	0.1714	54.8bp (65.8bp)	NF1
8	TGAGTCAT	1e-45	-105.6	0.1204	0.0604	55.4bp (62.3bp)	FOS/JUN
9	AAGKACTCTY	1e-40	-92.94	0.1126	0.0577	55.6bp (63.3bp)	PROX1
10	TGTGGTTA	1e-30	-70.73	0.1114	0.0627	54.9bp (63.7bp)	RUNX
11	GAGTACTCAR	1e-26	-61.45	0.0351	0.0123	53.8bp (65.1bp)	NKX
12	TCTGATTGGC	1e-25	-57.69	0.0277	0.0086	56.1bp (59.2bp)	NFYB
13	CCAGTAGAGGGC	1e-24	-56.51	0.0088	0.0008	49.3bp (57.2bp)	CTCF
14	AAGTGBTACY	1e-23	-53.29	0.0576	0.0281	55.3bp (63.5bp)	PLAG1
15	VSRCATTCCT	1e-21	-50.03	0.0424	0.0185	56.8bp (64.1bp)	TEAD
16	ACCAGGGGGCGC	1e-18	-42.94	0.0044	0.0002	50.1bp (46.8bp)	CTCF
17	ACATAGGGTGTA	1e-17	-40.69	0.0029	0.0001	50.2bp (57.5bp)	KLF1
18	TATTTCAGGA	1e-17	-40.19	0.0424	0.0205	54.3bp (58.8bp)	MEF2
19	GTAAATMCTT	1e-14	-32.56	0.0662	0.0404	59.0bp (64.4bp)	HNF1
20	CACRTGACTT	1e-12	-28.62	0.0174	0.0065	45.1bp (65.3bp)	MITF
